# Geometrically balanced model of cell growth

**DOI:** 10.1101/2024.11.04.621929

**Authors:** Alexei Vazquez, Tomáš Gedeon

**Affiliations:** Nodes & Links Ltd, Salisbury House, Station Road, Cambridge CB1 2LA, UK; Department of Mathematical Sciences, Montana State University, Bozeman, MT USA

## Abstract

The proteome balance constraint in metabolic flux balance analysis asserts that the proteome is constructed by ribosomes, which themselves contain many proteins. This leads to a fundamental question of optimal allocation of limited proteome among different pools of enzymes, which include ribosomes themselves. However, recent work points to additional constraints imposed by the cell geometry. In this paper we deduce the *proteogeometric constraint* , where *π*_*A*_, *π*_*P*_ and *π*_*L*_ are the proteomic fractions allocated to the cell surface area, protein synthesis and cell membrane phospholipids synthesis and  and *θ* are constants imposed by geometry of the cell. We illustrate the relevance of this constraint using a reduced model of cell metabolism, illuminating the interplay between cell metabolism and cell geometry.
