## Supplementary Tables reporting parameters estimates. for "Geometrically balanced model of cell growth"

### Sheet: lambda estimates
Basic parameters
Quatity	Name	Value	Units	Reference		Min	Max	Reference
mu_a	average amino acids molecular weight	118.9	g/mol	Bionumbers 107786
mu_n	average RNA nucleotide molecular weight	324.3	g/mol	Bionumbers 104886
P	protein content	55	% of dry weight	Bionumbers 101436
N	RNA content	20.5	% of dry weight	Bionumbers 101436
nu	(N / mu_N) / (P / mu_A)	0.136655	RNA nucleotides per amino acid	calculated		0.07	0.18	Dennis 1974, Scott 2010
gamma_ATP_fermentation	ATP per glucuse, fermentation to acetate	2	Kaleta 2013
gamma_ATP_oxphos	ATP per glucuse, complete oxidation	26	Kaleta 2013
Kinetic parameters
Pathway	Enzyme	EC	Name	Organism	Localization	Energy cost (ATP)	Reference	ks (umol/min/mg)	Reference	k (1/s)	Reference	Mw (kDa)	Reference	n	Reference	Lambda (1/s)	sigma	Td (min)	gamma	1/lambda (s)	sigma/lambda (s)
Protein synthesis	Ribosome		Protein synthesis	E. coli	Cytoplasm	4.2	Bionumbers 114971			21	Bionumbers 100059			7459	Bionumbers 101175	0.00281539	0	4.10332	1
RNA synthesis	RNA polymerase		RNA synthesis	E. coli	Cytoplasm	18	RNA data sheet			90	Dennis 2009			3498	RNA data sheet	0.025729	0	0.449005	1
Glycolysis, glucose fermentation to acetate
	PTS	2.7.3.9	phosphoenolpyruvate-protein phosphotransferase	E. coli	Membrane/Cytoplasm					50	BRENDA	69	Uniprot P69783 + P69786	646	Uniprot P69783 + P69786	0.724638	1		0.5	0.69	0.69
	Pgi			E. coli	Cytoplasm					356	Stevenson 2012	62.5	Stevenson 2012			0.677254	0		0.5	0.738275	0
	Pfk			E. coli	Cytoplasm					120	Stevenson 2012	35.8	Stevenson 2012			0.398547	0		0.5	1.25456	0
	Fba			E. coli	Cytoplasm					490	Stevenson 2012	40.1	Stevenson 2012			1.45289	0		0.5	0.344141	0
	Tpi			E. coli	Cytoplasm					4000	Stevenson 2012	27.9	Stevenson 2012			17.0466	0		0.5	0.0293314	0
	Gapdh			E. coli	Cytoplasm					85	Stevenson 2012	36.5	Stevenson 2012			0.27689	0		1	3.61154	0
	Pgk			E. coli	Cytoplasm					76	Stevenson 2012	42.1	Stevenson 2012			0.214641	0		1	4.65893	0
	Pgm			E. coli	Cytoplasm					330	Stevenson 2012	29.5	Stevenson 2012			1.33007	0		1	0.751841	0
	Eno			E. coli	Cytoplasm					140	Stevenson 2012	46.6	Stevenson 2012			0.35721	0		1	2.79947	0
	Pyk1			E. coli	Cytoplasm					107	Stevenson 2012	51.7	Stevenson 2012			0.246079	0		1	4.06373	0
	Pfl	2.3.1.54	pyruvate formate lyase	E. coli	Cytoplasm					12.8	BRENDA			760	Uniprot P09373	0.0168421	0		1	59.375	0
	Pta	2.3.1.8	phosphate acetyltransferase	E. coli	Cytoplasm					29.6	BRENDA			714	Uniprot P0A9M8	0.0414566	0		1	24.1216	0
	Ack	2.7.2.1	acetate kinase	E. coli	Cytoplasm					3515	BRENDA, pH 7.5, 25°C, recombinant enzyme			400	Uniprot P0A6A3	8.7875	0		1	0.113798	0
	Pyruvate production															0.00975113	0.00672828	1.18473
	ATP production															0.0195023	0.00672828
Phsopholipids synthesis via phosphatidylglycerophosphate
G3P synthesis	PTS			E. coli	Membrane	1										0.724638	1		1	1.38	1.38
	Pgi			E. coli	Cytoplasm											0.677254	1		1	1.47655	1.47655
	Pfk			E. coli	Cytoplasm	1										0.398547	1		1	2.50911	2.50911
	Fba			E. coli	Cytoplasm											1.45289	1		1	0.688282	0.688282
	Tpi			E. coli	Cytoplasm											17.0466	1		1	0.0586627	0.0586627
Kennedy	plsB	2.3.1.15	G3P acyltransferase	E. coli	Membrane			0.23	Hiraoka 1993			95.9523		807	UniProt P0A7A7	1.64082	1		2	1.2189	1.2189
	plsC	2.3.1.51	1-Acyl-G3P acyltransferase	E. coli	Membrane			0.015	Heath 1998			29.1305		245	UniProt P26647	0.10701	1		2	18.6898	18.6898
	cdsA	2.7.7.41	CDP-DAG synthase	E. coli	Membrane	1		55	Sparrow 1985			27	BRENDA			0.39237	1		2	5.09723	5.09723
Phosphatidylglycerophosphate path	pgsA	2.7.8.5	phosphatidylglycerophosphate synthase	E. coli	Membrane	1		12.1	Hiraoka 1993			20.7	BRENDA			86.3214	1		2	0.0231692	0.0231692
	pgpABC	3.1.3.27	phosphatidylglycerophosphate phosphatase	E. coli	Membrane					24	Fan 2014	29	Fan 2014	254	Fan 2014	0.0944882	1		2	21.1667	21.1667
	clsB	2.7.8.B10	cardiolipin synthase	E. coli	Membrane			1.6	Hiraoka 1993			46.5	BRENDA			11.4144	1		2	0.175217	0.175217
	Cardiolipin synthesis			E. coli		4										0.0190536	1	0.606315
Phsopholipids synthesis via phosphatidylserine
G3P synthesis	Glk			E. coli	Membrane	1										0.724638	1		1	1.38	1.38
	Pgi			E. coli	Cytoplasm											0.677254	1		1	1.47655	1.47655
	Pfk			E. coli	Cytoplasm	1										0.398547	1		1	2.50911	2.50911
	Fba			E. coli	Cytoplasm											1.45289	1		1	0.688282	0.688282
	Tpi			E. coli	Cytoplasm											17.0466	1		1	0.0586627	0.0586627
Kennedy	plsB	2.3.1.15	G3P acyltransferase	E. coli	Membrane			0.23	Hiraoka 1993			95.9523		807	UniProt P0A7A7	1.64082	1		2	1.2189	1.2189
	plsC	2.3.1.51	1-Acyl-G3P acyltransferase	E. coli	Membrane			0.015	Heath 1998			29.1305		245	UniProt P26647	0.10701	1		2	18.6898	18.6898
	cdsA	2.7.7.41	CDP-DAG synthase	E. coli	Membrane	1		55	Sparrow 1985			27	BRENDA			392.37	1		2	0.00509723	0.00509723
Phosphatidylserine path	pssA	2.7.8.8	phosphatidylserine synthase	E. coli	Cytoplasm	1		20.6	Hiraoka 1993			52.8	BRENDA			146.96	0		2	0.0136091	0
	psd	4.1.1.65	phosphatidylserine decarboxylase	E. coli	Membrane			55	Dowhan and Li 1992			170	BRENDA			392.37	1		2	0.00509723	0.00509723
	clsB	2.7.8.B10	cardiolipin synthase	E. coli	Membrane			1.6	Hiraoka 1993			46.5	BRENDA			11.4144	1		2	0.175217	0.175217
	Cardiolipin synthesis			E. coli		4										0.0381383	0.999481
Phsopholipids synthesis, average																0.0285959	0.99974	0.606315
References
Dennis 1974	Dennis, P. P. & Bremer, H. Macromolecular Composition During Steady-State Growth of Escherichia coli B/r. Journal of Bacteriology 119, 270–281 (1974).
Dennis 2009	Dennis, P. P., Ehrenberg, M., Fange, D. & Bremer, H. Varying Rate of RNA Chain Elongation during rrn Transcription in Escherichia coli. Journal of Bacteriology 191, 3740–3746 (2009).
Dowhan and Li 1992	Dowhan, W. And Li, Q.-X. Phosphatidylserine decarboxylase from Escherichia coli. in Methods in Enzymology vol. 209 348–359 (Academic Press, 1992).
Fan 2014	Fan, J., Jiang, D., Zhao, Y., Liu, J. & Zhang, X. C. Crystal structure of lipid phosphatase Escherichia coli phosphatidylglycerophosphate phosphatase B. Proceedings of the National Academy of Sciences 111, 7636–7640 (2014).
Hiraoka 1993	Hiraoka, S., Matsuzaki, H. & Shibuya, I. Active increase in cardiolipin synthesis in the stationary growth phase and its physiological significance in Escherichia coli. FEBS Letters 336, 221–224 (1993).
Kaleta 2013	Kaleta, C., Schäuble, S., Rinas, U. & Schuster, S. Metabolic costs of amino acid and protein production in Escherichia coli. Biotechnology Journal 8, 1105–1114 (2013).
Melnikov 2012	Melnikov, S. et al. One core, two shells: bacterial and eukaryotic ribosomes. Nat Struct Mol Biol 19, 560–567 (2012).
Scott 2010	Scott, M., Gunderson, C. W., Mateescu, E. M., Zhang, Z. & Hwa, T. Interdependence of Cell Growth and Gene Expression: Origins and Consequences. Science 330, 1099–1102 (2010).
Si 2017	Si, F. et al. Invariance of Initiation Mass and Predictability of Cell Size in Escherichia coli. Current Biology 27, 1278–1287 (2017).
Sparrow 1985	Sparrow, C. P. & Raetz, C. R. Purification and properties of the membrane-bound CDP-diglyceride synthetase from Escherichia coli. Journal of Biological Chemistry 260, 12084–12091 (1985).
Sutherland 2018	Sutherland, C. & Murakami, K. S. An Introduction to the Structure and Function of the Catalytic Core Enzyme of Escherichia coli RNA Polymerase. EcoSal Plus 8, 10.1128/ecosalplus.ESP-0004–2018 (2018).

### Sheet: RNA data
RNA polymerase Sutherland 2018)
Subunit	Amino acids	Molecular weight (kDa)	Number per enzyme
alpha	329	329	2
beta	1342	150.4	1
beta'	1407	155	1
omega	91	10.2	1
Total	3498
Transcription rate (Dennis 2009)
90	nucleotides/s
RNA synthesis cost (Chen 2016)
rNA nucleotide	abundance	energy cost of synthesis	weighted cost
A	0.054	21.13	1.14102
G	0.07	20.37	1.4259
C	0.038	15.77	0.59926
U	0.042	13.42	0.56364
Average		18.2834	ATP per RNA nucleotide
Reference
Chen 2016	Chen, W.-H., Lu, G., Bork, P., Hu, S. & Lercher, M. J. Energy efficiency trade-offs drive nucleotide usage in transcribed regions. Nat Commun 7, 11334 (2016).
Dennis, P. P., Ehrenberg, M., Fange, D. & Bremer, H. Varying Rate of RNA Chain Elongation during rrn Transcription in Escherichia coli. Journal of Bacteriology 191, 3740–3746 (2009).
Sutherland, C. & Murakami, K. S. An Introduction to the Structure and Function of the Catalytic Core Enzyme of Escherichia coli RNA Polymerase. EcoSal Plus 8, 10.1128/ecosalplus.ESP-0004–2018 (2018).

### Sheet: Geometric estimates
Value	Units	Reference	Name
0.73	ml/g	Voss 2005	Specific volume of globular proteins
0.57	ml/g	Voss 2005	Specific volume of RNA
118.9	g/mol	Bionumbers 107786	Average amino acid molecular weight
324.3	g/mol	Bionumbers 104886	Average RNA nucleotide molecular weight
0.127	RNA nucleotides per amino acid in protein	Calculated in “lambda estimates” sheet	nu
6.02e+23	1/mol		Avogadro's number
0.270471		Calculated	nu v_n / v_a
Estimation of membrane enzymes volume to area ratio using the PTS glucose uptake system as a case study
Subunit	MW (kDa)	MW ref	n	n ref	Area (A^2)	Volume (A^3)	Area/Volume ref
IIA	18	Uniprot P69783	169	Uniprot P69783	0	40959.4	Assuming a spherical shape and using the specific volume of spherical proteins
IIBC	51	Uniprot P69786	477	Uniprot P69786	4264	353912	Jeckelmann 2011, Table 1
PTS Volume to membrane area (l_P estimate)
0.00926059	um
PTS membrane area per amino acid (a_a estimate)
6.60062	A^2
Average membrane area per lipid molecule
57.9429	A^2	Nagle 2000
Volume to area for cell
0.15	um	Bionumbers 106614
Macromolecular volume fraction (phi)
0.4		Bionumbers 105814, range 0.34-0.44
pi^bar_A
0.196088
Jeckelmann 2011	Structure and function of the glucose PTS transporter from Escherichia coli. Journal of Structural Biology 176, 395–403 (2011).
Nagle 2000	Nagle, J.F. and Tristram-Nagle, S.Structure of lipid bilayers. Biochimica et Biophysica Acta (BBA) - Reviews on Biomembran$
Rohwer 2000	Rohwer, J.M., Meadow, D.N., Roseman, S., Westerhoff, H.V. & Postma, P.W. Understanding Glucose Transport by the Bacterial Phosphoenolpyruvate:Glycose Phosphotransferase System on the Basis of Kinetic Measurements in Vitro. Journal of Biological Chemistry 275, 34909–34921 (2000)
Voss 2005	Voss, N. R. & Gerstein, M. Calculation of standard atomic volumes for RNA and comparison with proteins: RNA is packed more tightly. J Mol Biol 346, 477–492 (2005).
